# Dynamics of alternative splicing during somatic cell reprogramming reveals functions for RNA-binding proteins CPSF3, hnRNP UL1 and TIA1

**DOI:** 10.1101/2020.09.17.299867

**Authors:** Claudia Vivori, Panagiotis Papasaikas, Ralph Stadhouders, Bruno Di Stefano, Clara Berenguer Balaguer, Serena Generoso, Anna Mallol, José Luis Sardina, Bernhard Payer, Thomas Graf, Juan Valcárcel

## Abstract

In contrast to the extensively studied rewiring of epigenetic and transcriptional programs required for cell reprogramming, the dynamics of post-transcriptional changes and their associated regulatory mechanisms remain poorly understood. Here we have studied the dynamics of alternative splicing (AS) changes occurring during efficient reprogramming of mouse B cells into induced pluripotent stem (iPS) cells. These changes, generally uncoupled from transcriptional regulation, significantly overlapped with splicing programs reported during reprogramming of mouse embryonic fibroblasts (MEFs). Correlation between gene expression of potential regulators and specific clusters of AS changes enabled the identification and subsequent validation of CPSF3 and hnRNP UL1 as facilitators, and TIA1 as repressor of MEFs reprogramming. These RNA-binding proteins control partially overlapping programs of splicing regulation affecting genes involved in developmental and morphogenetic processes. Our results reveal common programs of splicing regulation during reprogramming of different cell types and identify three novel regulators of this process.
