## Supplementary material for "Dynamics of alternative splicing during somatic cell reprogramming reveals functions for RNA-binding proteins CPSF3, hnRNP UL1 and TIA1": Table S5

### Sheet: CPSF3-dependent
Table S5. Gene Ontology terms enriched in CPSF3-, UL1- and TIA1-dependent events
GOrilla output
GO Term	Description	P-value	FDR q-value	Enrichment	N	B	n	b	Genes
GO:0001556	oocyte maturation	2.25e-05	0.311	22.52	10643	14	135	4	[Brca2 - breast cancer 2, Zcchc6 - zinc finger, cchc domain containing 6, Cdc25b - cell division cycle 25b, Ptk2b - ptk2 protein tyrosine kinase 2 beta]
GO:0022604	regulation of cell morphogenesis	2.5e-05	0.173	3.31	10643	381	135	16	[Fn1 - fibronectin 1, Arap1 - arfgap with rhogap domain, ankyrin repeat and ph domain 1, Epb4.1 - erythrocyte protein band 4.1, Wasf3 - was protein family, member 3, Ptk2b - ptk2 protein tyrosine kinase 2 beta, Myo9a - myosin ixa, Sema4c - sema domain, immunoglobulin domain (ig), transmembrane domain (tm) and short cytoplasmic domain, (semaphorin) 4c, Sin3a - transcriptional regulator, sin3a (yea…
GO:0010811	positive regulation of cell-substrate adhesion	3.28e-05	0.152	6.44	10643	98	135	8	[Fn1 - fibronectin 1, Enpp2 - ectonucleotide pyrophosphatase/phosphodiesterase 2, Dab2 - disabled 2, mitogen-responsive phosphoprotein, Ccl25 - chemokine (c-c motif) ligand 25, Npnt - nephronectin, Ptk2b - ptk2 protein tyrosine kinase 2 beta, Dnm2 - dynamin 2, Col16a1 - collagen, type xvi, alpha 1]
GO:0010769	regulation of cell morphogenesis involved in differentiation	0.000289	0.999	3.53	10643	246	135	11	[Sema4c - sema domain, immunoglobulin domain (ig), transmembrane domain (tm) and short cytoplasmic domain, (semaphorin) 4c, Fn1 - fibronectin 1, Sin3a - transcriptional regulator, sin3a (yeast), Cit - citron, Enpp2 - ectonucleotide pyrophosphatase/phosphodiesterase 2, Stau2 - staufen (rna binding protein) homolog 2 (drosophila), Dab2 - disabled 2, mitogen-responsive phosphoprotein, Mark2 - map/mi…
GO:0043484	regulation of RNA splicing	0.000603	1	4.84	10643	114	135	7	[Srsf4 - serine/arginine-rich splicing factor 4, Cdk12 - cyclin-dependent kinase 12, Zfp326 - zinc finger protein 326, Rbfox2 - rna binding protein, fox-1 homolog (c. elegans) 2, Mbnl1 - muscleblind-like 1 (drosophila), Acin1 - apoptotic chromatin condensation inducer 1, Tia1 - cytotoxic granule-associated rna binding protein 1]
GO:0008380	RNA splicing	0.000634	1	3.21	10643	270	135	11	[Srsf4 - serine/arginine-rich splicing factor 4, Srrm2 - serine/arginine repetitive matrix 2, Zfp326 - zinc finger protein 326, Cdk12 - cyclin-dependent kinase 12, Rbfox2 - rna binding protein, fox-1 homolog (c. elegans) 2, Mbnl1 - muscleblind-like 1 (drosophila), Rbm39 - rna binding motif protein 39, Zcrb1 - zinc finger cchc-type and rna binding motif 1, Srrm1 - serine/arginine repetitive matrix…
GO:0050684	regulation of mRNA processing	0.000779	1	4.64	10643	119	135	7	[Srsf4 - serine/arginine-rich splicing factor 4, Sltm - safb-like, transcription modulator, Rbfox2 - rna binding protein, fox-1 homolog (c. elegans) 2, Mbnl1 - muscleblind-like 1 (drosophila), Safb2 - scaffold attachment factor b2, Acin1 - apoptotic chromatin condensation inducer 1, Tia1 - cytotoxic granule-associated rna binding protein 1]
REViGO output
term_ID	description	frequency	plot_X	plot_Y	plot_size	log10 p-value	uniqueness	dispensability	representative	eliminated
GO:0001556	oocyte maturation	6e-05	-5.174	-1.449	2.892	-4.6478	0.404	0	1556	0
GO:0010811	positive regulation of cell-substrate adhesion	0.00021	0.098	6.021	3.431	-4.4841	0.517	0	10811	0
GO:0008380	RNA splicing	0.00413	5.789	-1.163	4.725	-3.1979	0.429	0.021	8380	0
GO:0050684	regulation of mRNA processing	0.00035	3.452	-0.157	3.651	-3.1085	0.344	0.495	50684	0
GO:0043484	regulation of RNA splicing	0.0004	3.869	1.247	3.705	-3.2197	0.342	0.5	43484	0
GO:0022604	regulation of cell morphogenesis	0.00707	-2.352	0.726	4.958	-4.6021	0.261	0.531	22604	0
GO:0010769	regulation of cell morphogenesis involved in differentiation	0.00055	null	null	3.852	-3.5391	0.267	0.763	22604	1

### Sheet: UL1-dependent
Table S5. Gene Ontology terms enriched in CPSF3-, UL1- and TIA1-dependent events
GOrilla output
GO Term	Description	P-value	FDR q-value	Enrichment	N	B	n	b	Genes
GO:0031032	actomyosin structure organization	0.000124	1	7.68	10644	65	128	6	[Epb4.1 - erythrocyte protein band 4.1, Epb4.1l1 - erythrocyte protein band 4.1-like 1, Cit - citron, Anln - anillin, actin binding protein, Ptk2b - ptk2 protein tyrosine kinase 2 beta, Sorbs1 - sorbin and sh3 domain containing 1]
GO:0022604	regulation of cell morphogenesis	0.00019	1	3.06	10644	381	128	14	[Fn1 - fibronectin 1, Arap1 - arfgap with rhogap domain, ankyrin repeat and ph domain 1, Epb4.1 - erythrocyte protein band 4.1, Wasf3 - was protein family, member 3, Ptk2b - ptk2 protein tyrosine kinase 2 beta, Myo9a - myosin ixa, Sin3a - transcriptional regulator, sin3a (yeast), Baiap2 - brain-specific angiogenesis inhibitor 1-associated protein 2, Cit - citron, Enpp2 - ectonucleotide pyrophosph…
GO:0001556	oocyte maturation	0.000561	1	17.82	10644	14	128	3	[Zcchc6 - zinc finger, cchc domain containing 6, Cdc25b - cell division cycle 25b, Ptk2b - ptk2 protein tyrosine kinase 2 beta]
GO:0008360	regulation of cell shape	0.000596	1	4.85	10644	120	128	7	[Fn1 - fibronectin 1, Arap1 - arfgap with rhogap domain, ankyrin repeat and ph domain 1, Baiap2 - brain-specific angiogenesis inhibitor 1-associated protein 2, Epb4.1 - erythrocyte protein band 4.1, Mark2 - map/microtubule affinity-regulating kinase 2, Wasf3 - was protein family, member 3, Ptk2b - ptk2 protein tyrosine kinase 2 beta]
GO:0030866	cortical actin cytoskeleton organization	0.0007	1	9.78	10644	34	128	4	[Epb4.1 - erythrocyte protein band 4.1, Epb4.1l1 - erythrocyte protein band 4.1-like 1, Cit - citron, Anln - anillin, actin binding protein]
GO:0031646	positive regulation of neurological system process	0.000783	1	9.5	10644	35	128	4	[Fam173b - family with sequence similarity 173, member b, Baiap2 - brain-specific angiogenesis inhibitor 1-associated protein 2, Wasf3 - was protein family, member 3, Ptk2b - ptk2 protein tyrosine kinase 2 beta]
GO:0034329	cell junction assembly	0.000975	1	5.25	10644	95	128	6	[Fn1 - fibronectin 1, Ctnnd1 - catenin (cadherin associated protein), delta 1, Ptk2b - ptk2 protein tyrosine kinase 2 beta, Sorbs1 - sorbin and sh3 domain containing 1, Myo9a - myosin ixa, Hdac7 - histone deacetylase 7]
REViGO output
term_ID	description	frequency	plot_X	plot_Y	plot_size	log10 p-value	uniqueness	dispensability	representative	eliminated
GO:0031032	actomyosin structure organization	0.00059	-0.633	0.275	3.881	-3.9066	0.254	0	31032	0
GO:0030866	cortical actin cytoskeleton organization	0.00032	null	null	3.612	-3.1549	0.263	0.717	31032	1
GO:0031646	positive regulation of neurological system process	3e-05	0.644	-0.016	2.515	-3.1062	0.482	0.045	31646	0
GO:0034329	cell junction assembly	0.00044	-0.633	0.246	3.754	-3.011	0.331	0.321	34329	0
GO:0022604	regulation of cell morphogenesis	0.00707	-0.2	0.94	4.958	-3.7212	0.135	0.393	22604	0
GO:0008360	regulation of cell shape	0.0064	null	null	4.914	-3.2248	0.137	0.95	22604	1
GO:0001556	oocyte maturation	6e-05	0.45	0.82	2.892	-3.251	0.295	0.531	1556	0

### Sheet: TIA1-dependent
Table S5. Gene Ontology terms enriched in CPSF3-, UL1- and TIA1-dependent events
GOrilla output
GO Term	Description	P-value	FDR q-value	Enrichment	N	B	n	b	Genes
GO:0032024	positive regulation of insulin secretion	8.93e-06	0.123	6.39	10640	49	306	9	[Arrb1 - arrestin, beta 1, Jak2 - janus kinase 2, Pla2g6 - phospholipase a2, group vi, Gck - glucokinase, Tcf7l2 - transcription factor 7 like 2, t cell specific, hmg box, Ppp3cb - protein phosphatase 3, catalytic subunit, beta isoform, Ano1 - anoctamin 1, calcium activated chloride channel, Glrx - glutaredoxin, Abat - 4-aminobutyrate aminotransferase]
GO:0090277	positive regulation of peptide hormone secretion	1.11e-05	0.0763	5.52	10640	63	306	10	[Clcf1 - cardiotrophin-like cytokine factor 1, Arrb1 - arrestin, beta 1, Jak2 - janus kinase 2, Pla2g6 - phospholipase a2, group vi, Gck - glucokinase, Tcf7l2 - transcription factor 7 like 2, t cell specific, hmg box, Ppp3cb - protein phosphatase 3, catalytic subunit, beta isoform, Ano1 - anoctamin 1, calcium activated chloride channel, Glrx - glutaredoxin, Abat - 4-aminobutyrate aminotransferase]
GO:0050796	regulation of insulin secretion	1.49e-05	0.0687	4.44	10640	94	306	12	[Jak2 - janus kinase 2, Arrb1 - arrestin, beta 1, Pla2g6 - phospholipase a2, group vi, Gck - glucokinase, Tcirg1 - t cell, immune regulator 1, atpase, h+ transporting, lysosomal v0 protein a3, Pde8b - phosphodiesterase 8b, Tcf7l2 - transcription factor 7 like 2, t cell specific, hmg box, Ica1 - islet cell autoantigen 1, Ppp3cb - protein phosphatase 3, catalytic subunit, beta isoform, Ano1 - anoct…
GO:0090276	regulation of peptide hormone secretion	2.28e-05	0.0786	3.97	10640	114	306	13	[Arrb1 - arrestin, beta 1, Jak2 - janus kinase 2, Clcf1 - cardiotrophin-like cytokine factor 1, Tcirg1 - t cell, immune regulator 1, atpase, h+ transporting, lysosomal v0 protein a3, Tcf7l2 - transcription factor 7 like 2, t cell specific, hmg box, Ica1 - islet cell autoantigen 1, Ppp3cb - protein phosphatase 3, catalytic subunit, beta isoform, Ano1 - anoctamin 1, calcium activated chloride chann…
GO:0002793	positive regulation of peptide secretion	3.52e-05	0.0971	3.23	10640	172	306	16	[Arrb1 - arrestin, beta 1, Jak2 - janus kinase 2, Clcf1 - cardiotrophin-like cytokine factor 1, Tcf7l2 - transcription factor 7 like 2, t cell specific, hmg box, Ppp3cb - protein phosphatase 3, catalytic subunit, beta isoform, Ppid - peptidylprolyl isomerase d (cyclophilin d), Ano1 - anoctamin 1, calcium activated chloride channel, Scamp5 - secretory carrier membrane protein 5, Postn - periostin,…
GO:0050714	positive regulation of protein secretion	5.65e-05	0.13	3.26	10640	160	306	15	[Arrb1 - arrestin, beta 1, Jak2 - janus kinase 2, Tcf7l2 - transcription factor 7 like 2, t cell specific, hmg box, Ppid - peptidylprolyl isomerase d (cyclophilin d), Ppp3cb - protein phosphatase 3, catalytic subunit, beta isoform, Ano1 - anoctamin 1, calcium activated chloride channel, Scamp5 - secretory carrier membrane protein 5, Postn - periostin, osteoblast specific factor, Exoc1 - exocyst c…
GO:1903532	positive regulation of secretion by cell	7.86e-05	0.155	2.71	10640	244	306	19	[Clcf1 - cardiotrophin-like cytokine factor 1, Jak2 - janus kinase 2, Arrb1 - arrestin, beta 1, Tsg101 - tumor susceptibility gene 101, Tcf7l2 - transcription factor 7 like 2, t cell specific, hmg box, Ppp3cb - protein phosphatase 3, catalytic subunit, beta isoform, Ppid - peptidylprolyl isomerase d (cyclophilin d), Ano1 - anoctamin 1, calcium activated chloride channel, Scamp5 - secretory carrie…
GO:0046887	positive regulation of hormone secretion	0.000114	0.197	4.24	10640	82	306	10	[Clcf1 - cardiotrophin-like cytokine factor 1, Arrb1 - arrestin, beta 1, Jak2 - janus kinase 2, Pla2g6 - phospholipase a2, group vi, Gck - glucokinase, Tcf7l2 - transcription factor 7 like 2, t cell specific, hmg box, Ppp3cb - protein phosphatase 3, catalytic subunit, beta isoform, Ano1 - anoctamin 1, calcium activated chloride channel, Glrx - glutaredoxin, Abat - 4-aminobutyrate aminotransferase]
GO:0002791	regulation of peptide secretion	0.000138	0.211	2.52	10640	276	306	20	[Clcf1 - cardiotrophin-like cytokine factor 1, Jak2 - janus kinase 2, Arrb1 - arrestin, beta 1, Tcirg1 - t cell, immune regulator 1, atpase, h+ transporting, lysosomal v0 protein a3, Tcf7l2 - transcription factor 7 like 2, t cell specific, hmg box, Ica1 - islet cell autoantigen 1, Ppp3cb - protein phosphatase 3, catalytic subunit, beta isoform, Ppid - peptidylprolyl isomerase d (cyclophilin d), A…
GO:0010817	regulation of hormone levels	0.000164	0.226	2.56	10640	258	306	19	[Clcf1 - cardiotrophin-like cytokine factor 1, Jak2 - janus kinase 2, Med1 - mediator complex subunit 1, Arrb1 - arrestin, beta 1, Tcirg1 - t cell, immune regulator 1, atpase, h+ transporting, lysosomal v0 protein a3, Tcf7l2 - transcription factor 7 like 2, t cell specific, hmg box, Cyp1b1 - cytochrome p450, family 1, subfamily b, polypeptide 1, Ica1 - islet cell autoantigen 1, Ppp3cb - protein p…
GO:0051047	positive regulation of secretion	0.000173	0.216	2.55	10640	259	306	19	[Clcf1 - cardiotrophin-like cytokine factor 1, Jak2 - janus kinase 2, Arrb1 - arrestin, beta 1, Tsg101 - tumor susceptibility gene 101, Tcf7l2 - transcription factor 7 like 2, t cell specific, hmg box, Ppp3cb - protein phosphatase 3, catalytic subunit, beta isoform, Ppid - peptidylprolyl isomerase d (cyclophilin d), Ano1 - anoctamin 1, calcium activated chloride channel, Scamp5 - secretory carrie…
GO:0050708	regulation of protein secretion	0.000181	0.209	2.54	10640	260	306	19	[Jak2 - janus kinase 2, Arrb1 - arrestin, beta 1, Tcirg1 - t cell, immune regulator 1, atpase, h+ transporting, lysosomal v0 protein a3, Tcf7l2 - transcription factor 7 like 2, t cell specific, hmg box, Ica1 - islet cell autoantigen 1, Ppp3cb - protein phosphatase 3, catalytic subunit, beta isoform, Ppid - peptidylprolyl isomerase d (cyclophilin d), Ano1 - anoctamin 1, calcium activated chloride …
GO:0051480	regulation of cytosolic calcium ion concentration	0.000198	0.21	3.42	10640	122	306	12	[Jak2 - janus kinase 2, Pla2g6 - phospholipase a2, group vi, Gtf2i - general transcription factor ii i, Jak3 - janus kinase 3, Gck - glucokinase, Trpc1 - transient receptor potential cation channel, subfamily c, member 1, Bbc3 - bcl2 binding component 3, Itpr1 - inositol 1,4,5-trisphosphate receptor 1, Ptk2b - ptk2 protein tyrosine kinase 2 beta, Tpcn2 - two pore segment channel 2, Gnb1 - guanine…
GO:0051179	localization	0.000204	0.201	1.38	10640	2466	306	98	[Gdi2 - guanosine diphosphate (gdp) dissociation inhibitor 2, Slc25a28 - solute carrier family 25, member 28, Tctn1 - tectonic family member 1, Lrsam1 - leucine rich repeat and sterile alpha motif containing 1, Dennd1b - denn/madd domain containing 1b, Spag9 - sperm associated antigen 9, Ap1s2 - adaptor-related protein complex 1, sigma 2 subunit, Heatr5a - heat repeat containing 5a, Slc4a8 - solu…
GO:0120162	positive regulation of cold-induced thermogenesis	0.000234	0.215	4.8	10640	58	306	8	[Jak2 - janus kinase 2, Apc - adenomatosis polyposis coli, Ehmt1 - euchromatic histone methyltransferase 1, Alms1 - alstrom syndrome 1, Il4ra - interleukin 4 receptor, alpha, Pemt - phosphatidylethanolamine n-methyltransferase, Oma1 - oma1 homolog, zinc metallopeptidase (s. cerevisiae), Lpin1 - lipin 1]
GO:0046883	regulation of hormone secretion	0.000256	0.221	3.14	10640	144	306	13	[Arrb1 - arrestin, beta 1, Jak2 - janus kinase 2, Clcf1 - cardiotrophin-like cytokine factor 1, Tcirg1 - t cell, immune regulator 1, atpase, h+ transporting, lysosomal v0 protein a3, Tcf7l2 - transcription factor 7 like 2, t cell specific, hmg box, Ica1 - islet cell autoantigen 1, Ppp3cb - protein phosphatase 3, catalytic subunit, beta isoform, Ano1 - anoctamin 1, calcium activated chloride chann…
GO:0007204	positive regulation of cytosolic calcium ion concentration	0.000268	0.218	3.54	10640	108	306	11	[Jak2 - janus kinase 2, Pla2g6 - phospholipase a2, group vi, Jak3 - janus kinase 3, Gck - glucokinase, Trpc1 - transient receptor potential cation channel, subfamily c, member 1, Bbc3 - bcl2 binding component 3, Itpr1 - inositol 1,4,5-trisphosphate receptor 1, Ptk2b - ptk2 protein tyrosine kinase 2 beta, Tpcn2 - two pore segment channel 2, Gnb1 - guanine nucleotide binding protein (g protein), be…
GO:0002825	regulation of T-helper 1 type immune response	0.000277	0.212	11.59	10640	12	306	4	[Jak3 - janus kinase 3, Il1r1 - interleukin 1 receptor, type i, Socs5 - suppressor of cytokine signaling 5, Il4ra - interleukin 4 receptor, alpha]
GO:0120161	regulation of cold-induced thermogenesis	0.000357	0.259	3.7	10640	94	306	10	[Jak2 - janus kinase 2, Apc - adenomatosis polyposis coli, Ehmt1 - euchromatic histone methyltransferase 1, Npr3 - natriuretic peptide receptor 3, Alms1 - alstrom syndrome 1, Il4ra - interleukin 4 receptor, alpha, Pemt - phosphatidylethanolamine n-methyltransferase, Flcn - folliculin, Lpin1 - lipin 1, Oma1 - oma1 homolog, zinc metallopeptidase (s. cerevisiae)]
GO:0065008	regulation of biological quality	0.000407	0.281	1.41	10640	2077	306	84	[Jak2 - janus kinase 2, Med1 - mediator complex subunit 1, Arrb1 - arrestin, beta 1, Jak3 - janus kinase 3, Nf2 - neurofibromatosis 2, Hps5 - hermansky-pudlak syndrome 5 homolog (human), Atp6v1g1 - atpase, h+ transporting, lysosomal v1 subunit g1, Per3 - period circadian clock 3, Slc25a28 - solute carrier family 25, member 28, Ptk2b - ptk2 protein tyrosine kinase 2 beta, Postn - periostin, osteob…
GO:0009790	embryo development	0.000424	0.279	2.38	10640	278	306	19	[Med1 - mediator complex subunit 1, Gtf2i - general transcription factor ii i, Fgfr2 - fibroblast growth factor receptor 2, Slc39a3 - solute carrier family 39 (zinc transporter), member 3, Brca2 - breast cancer 2, Tcf7l2 - transcription factor 7 like 2, t cell specific, hmg box, Slit2 - slit homolog 2 (drosophila), Tctn1 - tectonic family member 1, Ocrl - oculocerebrorenal syndrome of lowe, Slc4a…
GO:0043009	chordate embryonic development	0.000444	0.278	2.52	10640	235	306	17	[Med1 - mediator complex subunit 1, Fgfr2 - fibroblast growth factor receptor 2, Slc39a3 - solute carrier family 39 (zinc transporter), member 3, Brca2 - breast cancer 2, Tcf7l2 - transcription factor 7 like 2, t cell specific, hmg box, Slit2 - slit homolog 2 (drosophila), Tctn1 - tectonic family member 1, Ocrl - oculocerebrorenal syndrome of lowe, Amd1 - s-adenosylmethionine decarboxylase 1, Map…
GO:0051234	establishment of localization	0.000484	0.29	1.4	10640	2088	306	84	[Med1 - mediator complex subunit 1, Arrb1 - arrestin, beta 1, Gdi2 - guanosine diphosphate (gdp) dissociation inhibitor 2, Stx11 - syntaxin 11, Atp6v1g1 - atpase, h+ transporting, lysosomal v1 subunit g1, Slc25a28 - solute carrier family 25, member 28, Lrsam1 - leucine rich repeat and sterile alpha motif containing 1, Spag9 - sperm associated antigen 9, Dennd1b - denn/madd domain containing 1b, A…
GO:0030003	cellular cation homeostasis	0.000484	0.278	2.35	10640	281	306	19	[Jak2 - janus kinase 2, Jak3 - janus kinase 3, Gtf2i - general transcription factor ii i, Tcirg1 - t cell, immune regulator 1, atpase, h+ transporting, lysosomal v0 protein a3, Atp6v1g1 - atpase, h+ transporting, lysosomal v1 subunit g1, Ptk2b - ptk2 protein tyrosine kinase 2 beta, Cacna1c - calcium channel, voltage-dependent, l type, alpha 1c subunit, Slc9a5 - solute carrier family 9 (sodium/hyd…
GO:0072503	cellular divalent inorganic cation homeostasis	0.000532	0.293	2.66	10640	196	306	15	[Jak2 - janus kinase 2, Tcirg1 - t cell, immune regulator 1, atpase, h+ transporting, lysosomal v0 protein a3, Gtf2i - general transcription factor ii i, Jak3 - janus kinase 3, Ptk2b - ptk2 protein tyrosine kinase 2 beta, Cacna1c - calcium channel, voltage-dependent, l type, alpha 1c subunit, Pla2g6 - phospholipase a2, group vi, Gck - glucokinase, Trpc1 - transient receptor potential cation chann…
GO:0019725	cellular homeostasis	0.000605	0.321	2.03	10640	428	306	25	[Jak2 - janus kinase 2, Gtf2i - general transcription factor ii i, Tcirg1 - t cell, immune regulator 1, atpase, h+ transporting, lysosomal v0 protein a3, Jak3 - janus kinase 3, Atp6v1g1 - atpase, h+ transporting, lysosomal v1 subunit g1, Tcf7l2 - transcription factor 7 like 2, t cell specific, hmg box, Ptk2b - ptk2 protein tyrosine kinase 2 beta, Slc4a8 - solute carrier family 4 (anion exchanger)…
GO:0006873	cellular ion homeostasis	0.000628	0.321	2.3	10640	287	306	19	[Jak2 - janus kinase 2, Jak3 - janus kinase 3, Gtf2i - general transcription factor ii i, Tcirg1 - t cell, immune regulator 1, atpase, h+ transporting, lysosomal v0 protein a3, Atp6v1g1 - atpase, h+ transporting, lysosomal v1 subunit g1, Ptk2b - ptk2 protein tyrosine kinase 2 beta, Cacna1c - calcium channel, voltage-dependent, l type, alpha 1c subunit, Slc9a5 - solute carrier family 9 (sodium/hyd…
GO:0055082	cellular chemical homeostasis	0.000648	0.319	2.19	10640	334	306	21	[Jak2 - janus kinase 2, Jak3 - janus kinase 3, Gtf2i - general transcription factor ii i, Tcirg1 - t cell, immune regulator 1, atpase, h+ transporting, lysosomal v0 protein a3, Atp6v1g1 - atpase, h+ transporting, lysosomal v1 subunit g1, Tcf7l2 - transcription factor 7 like 2, t cell specific, hmg box, Ptk2b - ptk2 protein tyrosine kinase 2 beta, Alms1 - alstrom syndrome 1, Cacna1c - calcium chan…
GO:0009792	embryo development ending in birth or egg hatching	0.000681	0.324	2.42	10640	244	306	17	[Med1 - mediator complex subunit 1, Fgfr2 - fibroblast growth factor receptor 2, Slc39a3 - solute carrier family 39 (zinc transporter), member 3, Brca2 - breast cancer 2, Tcf7l2 - transcription factor 7 like 2, t cell specific, hmg box, Slit2 - slit homolog 2 (drosophila), Tctn1 - tectonic family member 1, Ocrl - oculocerebrorenal syndrome of lowe, Amd1 - s-adenosylmethionine decarboxylase 1, Map…
GO:0045625	regulation of T-helper 1 cell differentiation	0.000757	0.348	14.9	10640	7	306	3	[Jak3 - janus kinase 3, Socs5 - suppressor of cytokine signaling 5, Il4ra - interleukin 4 receptor, alpha]
GO:0048640	negative regulation of developmental growth	0.000788	0.351	3.64	10640	86	306	9	[Apc - adenomatosis polyposis coli, Ptprs - protein tyrosine phosphatase, receptor type, s, Tgfbr2 - transforming growth factor, beta receptor ii, Tcf7l2 - transcription factor 7 like 2, t cell specific, hmg box, Slit2 - slit homolog 2 (drosophila), Alms1 - alstrom syndrome 1, Trim46 - tripartite motif-containing 46, Spg20 - spastic paraplegia 20, spartin (troyer syndrome) homolog (human), Ankrd2…
GO:0045626	negative regulation of T-helper 1 cell differentiation	0.000824	0.355	34.77	10640	2	306	2	[Jak3 - janus kinase 3, Il4ra - interleukin 4 receptor, alpha]
GO:0003430	growth plate cartilage chondrocyte growth	0.000824	0.345	34.77	10640	2	306	2	[Rarg - retinoic acid receptor, gamma, Tgfbr2 - transforming growth factor, beta receptor ii]
GO:0006874	cellular calcium ion homeostasis	0.000857	0.348	2.65	10640	184	306	14	[Jak2 - janus kinase 2, Jak3 - janus kinase 3, Tcirg1 - t cell, immune regulator 1, atpase, h+ transporting, lysosomal v0 protein a3, Gtf2i - general transcription factor ii i, Ptk2b - ptk2 protein tyrosine kinase 2 beta, Cacna1c - calcium channel, voltage-dependent, l type, alpha 1c subunit, Gck - glucokinase, Pla2g6 - phospholipase a2, group vi, Trpc1 - transient receptor potential cation chann…
GO:0006812	cation transport	0.000874	0.345	2.24	10640	295	306	19	[Nipal1 - nipa-like domain containing 1, Slc39a3 - solute carrier family 39 (zinc transporter), member 3, Atp6v1g1 - atpase, h+ transporting, lysosomal v1 subunit g1, Slc7a2 - solute carrier family 7 (cationic amino acid transporter, y+ system), member 2, Slc25a28 - solute carrier family 25, member 28, Slc6a9 - solute carrier family 6 (neurotransmitter transporter, glycine), member 9, Maged2 - me…
REViGO output
term_ID	description	frequency	plot_X	plot_Y	plot_size	log10 p-value	uniqueness	dispensability	representative	eliminated
GO:0051179	localization	0.18495	3.336	-5.644	6.375	-3.6904	0.95	0	51179	0
GO:0090277	positive regulation of peptide hormone secretion	0.00013	-4.259	0.285	3.226	-4.9547	0.242	0	90277	0
GO:0050796	regulation of insulin secretion	0.00025	null	null	3.5	-4.8268	0.231	0.938	90277	1
GO:0046887	positive regulation of hormone secretion	0.00017	null	null	3.349	-3.9431	0.247	0.913	90277	1
GO:0050714	positive regulation of protein secretion	0.00037	null	null	3.677	-4.248	0.324	0.958	90277	1
GO:0046883	regulation of hormone secretion	0.0004	null	null	3.709	-3.5918	0.236	0.941	90277	1
GO:0002791	regulation of peptide secretion	0.00031	null	null	3.604	-3.8601	0.321	0.991	90277	1
GO:0002793	positive regulation of peptide secretion	0.00014	null	null	3.24	-4.4535	0.332	0.904	90277	1
GO:0090276	regulation of peptide hormone secretion	0.00031	null	null	3.594	-4.6421	0.227	0.984	90277	1
GO:0051047	positive regulation of secretion	0.00064	null	null	3.916	-3.762	0.334	0.802	90277	1
GO:1903532	positive regulation of secretion by cell	0.00059	null	null	3.882	-4.1046	0.314	0.897	90277	1
GO:0050708	regulation of protein secretion	0.00075	null	null	3.984	-3.7423	0.324	0.904	90277	1
GO:0032024	positive regulation of insulin secretion	9e-05	null	null	3.072	-5.0491	0.251	0.977	90277	1
GO:0009790	embryo development	0.00311	5.514	2.018	4.6	-3.3726	0.688	0.056	9790	0
GO:0002825	regulation of T-helper 1 type immune response	4e-05	-1.852	7.216	2.674	-3.5575	0.651	0.138	2825	0
GO:0045626	negative regulation of T-helper 1 cell differentiation	0	null	null	1.672	-3.0841	0.565	0.848	2825	1
GO:0045625	regulation of T-helper 1 cell differentiation	2e-05	null	null	2.305	-3.1209	0.552	0.906	2825	1
GO:0065008	regulation of biological quality	0.03395	-3.327	4.862	5.639	-3.3904	0.626	0.204	65008	0
GO:0006812	cation transport	0.03242	-3.138	-4.755	5.619	-3.0585	0.74	0.231	6812	0
GO:0010817	regulation of hormone levels	0.00161	-4.778	3.044	4.314	-3.7852	0.487	0.425	10817	0
GO:0048640	negative regulation of developmental growth	0.0002	2.444	3.078	3.409	-3.1035	0.569	0.492	48640	0
GO:0051234	establishment of localization	0.17756	-3.91	-4.387	6.358	-3.3152	0.727	0.533	51234	0
GO:0019725	cellular homeostasis	0.01253	-3.755	3.245	5.206	-3.2182	0.375	0.605	19725	0
GO:0007204	positive regulation of cytosolic calcium ion concentration	0.00047	null	null	3.784	-3.5719	0.396	0.845	19725	1
GO:0055082	cellular chemical homeostasis	0.00376	null	null	4.683	-3.1884	0.37	0.906	19725	1
GO:0051480	regulation of cytosolic calcium ion concentration	0.00055	null	null	3.846	-3.7033	0.392	0.923	19725	1
GO:0006873	cellular ion homeostasis	0.00324	null	null	4.619	-3.202	0.363	0.959	19725	1
GO:0006874	cellular calcium ion homeostasis	0.00091	null	null	4.067	-3.067	0.378	0.956	19725	1
GO:0072503	cellular divalent inorganic cation homeostasis	0.00104	null	null	4.125	-3.2741	0.376	0.98	19725	1
GO:0030003	cellular cation homeostasis	0.00282	null	null	4.559	-3.3152	0.364	0.786	19725	1
GO:0003430	growth plate cartilage chondrocyte growth	1e-05	5.037	2.922	1.833	-3.0841	0.685	0.612	3430	0
GO:0043009	chordate embryonic development	0.00135	5.436	1.415	4.238	-3.3526	0.685	0.662	43009	0
GO:0009792	embryo development ending in birth or egg hatching	0.00155	null	null	4.298	-3.1669	0.684	0.88	43009	1
