## Supplementary material for "Dynamics of alternative splicing during somatic cell reprogramming reveals functions for RNA-binding proteins CPSF3, hnRNP UL1 and TIA1": Table S6

### Sheet: Primers
Table S6. Sequences of primers and shRNAs used in this study.
Semi-quantitative RT-PCR
Target exon	Sequence forward primer	Sequence reverse primer
Lef1 exon 6	CCACCTTCTACCCCCTGTCT	ATGAGGGATGCCAGTTGTGT
Lef1 exon 11	AAGAGAGAGAAGCTACAGGAGTCG	GGAGACAGTCTGGGGTTTCA
Grhl1 exon 6	CACCTTCTCCGAGACCTTCA	CTTCATTGCTGCTTCCTTCC
Spag exon 27	CTTGCAATCGTTTGTGGGTGG	CGGATTACACTTCCAGGACGG
Numb exon 3	AGTACCTCGGCCACGTAGAA	CTATCTGGGGCACAGAAGGA
Dnmt3B exon 10	ACCCAACAAGAAGCAACCAG	TTCAGAAGCCATCCGTTCTC
RT-qPCR
Target gene	Sequence forward primer	Sequence reverse primer
Gapdh	GTATGACTCCACTCACGGCAAA	TTCCCATTCTCGGCCTTG
Cpsf3	TGGCAGACAAGAAACCAGAA	TCATGGCCAGGTCAGTGTAA
Hrnpul1	CATTGACGATTGAGGGCTTT	CTGAGTGCTGCAAGAGTCCA
TIa1	TGGATACAGCAGGAAATGACC	TCCTTCTTTTGACTGCTAGGG
Pou5f1 (endogenous)	GTCCCTAGGTGAGCCGTCTTT	AGTCTGAAGCCAGGTGTCCAG
Nanog	CAGTTTTTCATCCCGAGAAC	CTTTTGTTTGGGACTGGTAG
T7-tagged LEF1	GACAGGTGGCCAACAGATG	CTCCTCTTCGGGATGACTGA

### Sheet: shRNAs
Table S6. Sequences of primers and shRNAs used in this study.
Name of shRNA	Location in target gene	Sequence
CPSF3 shRNA#1	exon 10	CCGGCCAGCAAACCAGTGAATTTATCTCGAGATAAATTCACTGGTTTGCTGGTTTTTG
CPSF3 shRNA#2	exon 14	CCGGCCTGCTCTGAAGGTGTTCAAACTCGAGTTTGAACACCTTCAGAGCAGGTTTTTG
hnRNPUL1 shRNA#1	exon 10	CCGGCCCGAAAGAAGCGAAACTATACTCGAGTATAGTTTCGCTTCTTTCGGGTTTTTG
hnRNPUL1 shRNA#2	exon 10	CCGGTCAGTGCCTCAACCGTCTTATCTCGAGATAAGACGGTTGAGGCACTGATTTTTG
